# A genetically adaptable strategy for ribose scavenging in a human gut symbiont plays a diet-dependent role in colon colonization

**DOI:** 10.1101/574913

**Authors:** Robert W. P. Glowacki, Nicholas A. Pudlo, Yunus Tuncil, Ana S. Luis, Anton I. Terekhov, Bruce R. Hamaker, Eric C. Martens

**Affiliations:** Department of Microbiology and Immunology, University of Michigan Medical School, Ann Arbor, MI 48109; Department of Food Science and Whistler Center for Carbohydrate Research, Purdue University, West Lafayette, IN 47907; Department of Food Engineering, Ordu University, Ordu, Turkey

## Abstract

Efficient nutrient acquisition in the competitive human gut is essential for microbial persistence. While polysaccharides have been well-studied nutrients for the gut microbiome, other resources such as co-factors and nucleic acids have been less examined. We describe a series of ribose utilization systems (RUSs) that are broadly represented in Bacteroidetes and appear to have diversified to allow access to ribose from a variety of substrates. One *Bacteroides thetaiotaomicron* RUS variant is critical for competitive gut colonization in a diet-specific fashion. Using molecular genetics, we probed the nature of the ribose source underlying this diet-specific phenotype, revealing that hydrolytic functions in RUS (*e.g*., to cleave ribonucleosides) are present but dispensable. Instead, ribokinases that are activated *in vivo* and participate in cellular ribose-phosphate metabolism are essential. Our results underscore the extensive mechanisms that gut symbionts have evolved to access nutrients and how metabolic context determines the impact of these functions *in vivo*.
