## Supplementary material for "A genetically adaptable strategy for ribose scavenging in a human gut symbiont plays a diet-dependent role in colon colonization": Table S1

### Sheet: Table S1
Table S1. Growth characteristics of B. thetaiotaomicron strains on ribose and other ribose-containing molecules
Substrate	Strain	Rate	Lag (hours)	Glu Corrected Lag (hours)	Total Growth (600nm)
Glucose	Δtdk (isogenic parent strain)	0.165506	8.06834	NA	1.30088
Glucose	ΔBT2802-2809 (rus)	0.156468	7.065	NA	1.26863
Glucose	ΔBT2802 (rusR)	0.150419	7.65028	NA	1.2575
Glucose	ΔBT2803 (rusK1)	0.145227	7.60806	NA	1.29225
Glucose	ΔBT2804 (rusK2)	0.139208	7.98389	NA	1.26288
Glucose	ΔBT2803-2804 (rusK1/K2)	0.147617	7.02278	NA	1.283
Glucose	ΔBT2805 (rusC)	0.146111	6.98139	NA	1.27025
Glucose	ΔBT2806 (rusD)	0.141084	7.31584	NA	1.27963
Glucose	ΔBT2805-2806 (rusC/D)	0.0911174	6.42389	NA	0.945875
Glucose	ΔBT2807 (rusGH)	0.137895	6.85556	NA	1.267
Glucose	ΔBT2808 (rusNH)	0.13445	7.44084	NA	1.22425
Glucose	ΔBT2807-2808 (rusGH/NH)	0.134475	8.40195	NA	1.26313
Glucose	ΔBT2809 (rusT)	0.159638	7.02361	NA	1.28788
Glucose	ΔBT0184	0.110864	3.95056	NA	0.876875
Glucose	ΔBT1881	0.105259	4.93889	NA	0.93675
Glucose	ΔBT4330	0.116098	4.44722	NA	0.976
Glucose	ΔBT4554	0.0986244	8.40111	NA	1.02462
Ribose	wild-type BT (Δtdk)	0.080162	31.4367	23.3667	1.10062
Ribose	ΔBT2802-2809 (rus)	NG	NA	NA	NG
Ribose	ΔBT2802 (rusR)	NG	NA	NA	NG
Ribose	ΔBT2803 (rusK1)	0.0767617	62.5824	54.9724	1.123
Ribose	ΔBT2804 (rusK2)	NG	NA	NA	NG
Ribose	ΔBT2803-2804 (rusK1/K2)	NG	NA	NA	NG
Ribose	ΔBT2805 (rusC)	0.0579471	28.3849	21.4049	1.12325
Ribose	ΔBT2806 (rusD)	0.0577004	32.1892	24.8692	1.12837
Ribose	ΔBT2805-2806 (rusC/D)	0.0449334	51.9919	45.5681	1.07106
Ribose	ΔBT2807 (rusGH)	0.0740656	30.0153	23.1553	1.12625
Ribose	ΔBT2808 (rusNH)	0.0761635	31.7712	24.3312	1.12887
Ribose	ΔBT2807-2808 (rusGH/NH)	0.0785679	32.7744	24.3744	1.10662
Ribose	ΔBT2809 (rusT)	0.0225215	40.5504	33.5304	0.828625
Ribose	ΔBT0184	0.0539344	46.5308	42.5803	1.12456
Ribose	ΔBT1881	0.0543752	44.0531	39.1142	1.07944
Ribose	ΔBT4330	0.0559887	43.5544	39.1072	1.11138
Ribose	ΔBT4554	0.0538081	46.0369	37.6358	1.12175
Thymidine	wild-type BT (Δtdk)	NC	66.977	49.4338	0.223583
Thymidine	wild-type BT (Δtdk)	NC	42.1265	38.6234	0.3175
Thymidine	ΔBT2802-2809 (rus)	NG	NA	NA	NG
Thymidine	ΔBT2802 (rusR)	NG	NA	NA	NG
Thymidine	ΔBT2803 (rusK1)	NG	NA	NA	NG
Thymidine	ΔBT2804 (rusK2)	NG	NA	NA	NG
Thymidine	ΔBT2803-2804 (rusK1/K2)	NG	NA	NA	NG
Thymidine	ΔBT2805 (rusC)	NC	66.3932	52.4265	0.247917
Thymidine	ΔBT2806 (rusD)	NC	74.8663	60.9769	0.176917
Thymidine	ΔBT2805-2806 (rusC/D)	NC	46.5308	42.0836	0.181812
Thymidine	ΔBT2807 (rusGH)	NC	63.9841	55.8471	0.1665
Thymidine	ΔBT2808 (rusNH)	NC	50.8498	42.5675	0.259917
Thymidine	ΔBT2807-2808 (rusGH/NH)	NC	67.2696	59.932	0.1765
Thymidine	ΔBT2809 (rusT)	NC	116.377	105.406	0.0358333
Thymidine	ΔBT0184	NC	33.1483	29.1978	0.284063
Thymidine	ΔBT1881	NC	40.5797	35.6408	0.270625
Thymidine	ΔBT4330	NC	41.0778	36.6306	0.254625
Thymidine	ΔBT4554	NG	NA	NA	NG
Uridine	wild-type BT (Δtdk)	NC	70.3211	52.7778	0.2001
Uridine (10 mg/ml)	wild-type BT (Δtdk)	NC	42.0694	38.6134	0.197563
Uridine	ΔBT2802-2809 (rus)	NG	NA	NA	NG
Uridine	ΔBT2802 (rusR)	NG	NA	NA	NG
Uridine	ΔBT2803 (rusK1)	NG	NA	NA	NG
Uridine	ΔBT2804 (rusK2)	NG	NA	NA	NG
Uridine	ΔBT2803-2804 (rusK1/K2)	NG	NA	NA	NG
Uridine	ΔBT2805 (rusC)	NC	73.6967	59.73	0.252083
Uridine	ΔBT2806 (rusD)	NC	76.3269	62.4375	0.207
Uridine	ΔBT2805-2806 (rusC/D)	NC	64.405	59.9578	0.13425
Uridine	ΔBT2807 (rusGH)	NC	59.8969	51.76	0.226667
Uridine	ΔBT2808 (rusNH)	NC	60.9915	52.7092	0.242417
Uridine	ΔBT2807-2808 (rusGH/NH)	NC	62.743	55.4054	0.21975
Uridine	ΔBT2809 (rusT)	NG	NA	NA	NG
Uridine	ΔBT0184	NC	31.6594	27.7089	0.260563
Uridine	ΔBT1881	NC	54.4719	49.5331	0.198813
Uridine	ΔBT4330	NC	NC	NC	0.0561875
Uridine	ΔBT4554	NG	NA	NA	NG
Cytidine	wild-type BT (Δtdk)	NC	101.248	83.7048	0.0483333
Cytidine (10 mg/ml)	wild-type BT (Δtdk)	NC	66.3925	62.9365	0.106563
Cytidine	ΔBT2802-2809 (rus)	NG	NA	NA	NG
Cytidine	ΔBT2802 (rusR)	NG	NA	NA	NG
Cytidine	ΔBT2803 (rusK1)	NG	NA	NA	NG
Cytidine	ΔBT2804 (rusK2)	NG	NA	NA	NG
Cytidine	ΔBT2803-2804 (rusK1/K2)	NG	NA	NA	NG
Cytidine	ΔBT2805 (rusC)	NC	108.557	94.5908	0.034
Cytidine	ΔBT2806 (rusD)	NC	NC	NC	0.010625
Cytidine	ΔBT2805-2806 (rusC/D)	NC	74.8444	70.3972	0.08075
Cytidine	ΔBT2807 (rusGH)	NC	83.3448	75.2078	0.051625
Cytidine	ΔBT2808 (rusNH)	NC	86.5258	78.2435	0.08775
Cytidine	ΔBT2807-2808 (rusGH/NH)	NC	90.9115	83.5739	0.071875
Cytidine	ΔBT2809 (rusT)	NG	NA	NA	NG
Cytidine	ΔBT0184	NC	39.5883	35.6378	0.195
Cytidine	ΔBT1881	NC	66.8922	61.9533	0.102625
Cytidine	ΔBT4330	NC	NC	NC	0.0165
Cytidine	ΔBT4554	NG	NA	NA	NG
5-methyl uridine	wild-type BT (Δtdk)	NC	82.3556	64.8124	0.151375
5-methyl uridine (10 mg/ml)	wild-type BT (Δtdk)	NC	49.0142	45.5582	0.203
5-methyl uridine	ΔBT2802-2809 (rus)	NG	NA	NA	NG
5-methyl uridine	ΔBT2802 (rusR)	NG	NA	NA	NG
5-methyl uridine	ΔBT2803 (rusK1)	NG	NA	NA	NG
5-methyl uridine	ΔBT2804 (rusK2)	NG	NA	NA	NG
5-methyl uridine	ΔBT2803-2804 (rusK1/K2)	NG	NA	NA	NG
5-methyl uridine	ΔBT2805 (rusC)	NC	77.4231	63.4564	0.1873
5-methyl uridine	ΔBT2806 (rusD)	NC	64.4513	50.5619	0.2582
5-methyl uridine	ΔBT2805-2806 (rusC/D)	NC	58.9431	54.4958	0.131437
5-methyl uridine	ΔBT2807 (rusGH)	NC	50.0038	41.8668	0.255
5-methyl uridine	ΔBT2808 (rusNH)	NC	65.7655	57.4832	0.1922
5-methyl uridine	ΔBT2807-2808 (rusGH/NH)	NC	51.9289	44.5914	0.2617
5-methyl uridine	ΔBT2809 (rusT)	NG	NA	NA	NG
5-methyl uridine	ΔBT0184	NC	38.1036	34.1531	0.222875
5-methyl uridine	ΔBT1881	NC	48.5156	43.5767	0.197
5-methyl uridine	ΔBT4330	NC	58.9431	54.4958	0.15925
5-methyl uridine	ΔBT4554	NG	NA	NA	NG
RNA w/enzyme	wild-type BT (Δtdk)	NC	28.4681	20.3981	0.1985
RNA w/enzyme	ΔBT2802-2809 (rus)	NC	NC	NC	0.067
RNA w/enzyme	ΔBT2802 (rusR)	NC	NC	NC	0.0585
RNA w/enzyme	ΔBT2803 (rusK1)	NC	NC	NC	0.0898333
RNA w/enzyme	ΔBT2804 (rusK2)	NC	NC	NC	0.0573333
RNA w/enzyme	ΔBT2803-2804 (rusK1/K2)	NC	NC	NC	0.0823333
RNA w/enzyme	ΔBT2805 (rusC)	NC	43.6927	36.7127	0.2365
RNA w/enzyme	ΔBT2806 (rusD)	NC	46.3134	38.9934	0.220667
RNA w/enzyme	ΔBT2805-2806 (rusC/D)	NC	40.9969	32.9269	0.207
RNA w/enzyme	ΔBT2807 (rusGH)	NC	52.1411	45.2811	0.2225
RNA w/enzyme	ΔBT2808 (rusNH)	NC	45.8281	38.3881	0.2465
RNA w/enzyme	ΔBT2807-2808 (rusGH/NH)	NC	38.3566	29.9566	0.260333
RNA w/enzyme	ΔBT2809 (rusT)	NC	NC	NC	0.087
RNA w/enzyme	ΔBT0184	NC	39.2783	31.2083	0.169375
RNA w/enzyme	ΔBT1881	NC	20.63	12.5644	0.292125
RNA w/enzyme	ΔBT4330	NC	23.6344	15.4903	0.1995
RNA w/enzyme	ΔBT4554	NC	34.0197	25.9497	0.17275
Deoxyribose	wild-type BT (Δtdk)	NC	72.9789	64.9089	0.141625
Deoxyribose	ΔBT2802-2809 (rus)	NG	NA	NA	NG
AMP	wild-type BT (Δtdk)	NG	NA	NA	NG
AMP	ΔBT2802-2809 (rus)	NG	NA	NA	NG
Tagatose	wild-type BT (Δtdk)	NG	NA	NA	NG
Inosine	wild-type BT (Δtdk)	NG	NA	NA	NG
Adenosine	wild-type BT (Δtdk)	NG	NA	NA	NG
Xanthosine	wild-type BT (Δtdk)	NG	NA	NA	NG
Rebauside A	wild-type BT (Δtdk)	NG	NA	NA	NG
Amygdalin	wild-type BT (Δtdk)	NG	NA	NA	NG
Ribostymycin	wild-type BT (Δtdk)	NG	NA	NA	NG
N-acetylmuramic acid	wild-type BT (Δtdk)	NG	NA	NA	NG
Neomycin	wild-type BT (Δtdk)	NG	NA	NA	NG
Myo-Inositol	wild-type BT (Δtdk)	NG	NA	NA	NG
UDP-Galactose	wild-type BT (Δtdk)	NC	88.1978	80.1278	0.390668
UDP-β-Glucose	wild-type BT (Δtdk)	NC	NC	NC	0.299875
UDP-α-Glucose	wild-type BT (Δtdk)	NC	98.4583	90.39	0.228625
UDP	wild-type BT (Δtdk)	NC	NA	NA	NG
Salmon Sperm DNA	wild-type BT (Δtdk)	NG	NA	NA	NG
ADP-Ribose	wild-type BT (Δtdk)	NC	82.0483	73.9783	0.075667
Lyxose	wild-type BT (Δtdk)	NC	66.2561	58.1861	0.115999
Psicose	wild-type BT (Δtdk)	NG	NA	NA	NG
Melezitose	wild-type BT (Δtdk)	NG	NA	NA	NG
UDP-N-acetylglucosamine	wild-type BT (Δtdk)	NG	NA	NA	NG
UDP-β-Glucose	ΔBT2802-2809 (rus)	NG	NA	NA	NG
UDP-α-Glucose	ΔBT2802-2809 (rus)	NG	NA	NA	NG
UDP	ΔBT2802-2809 (rus)	NG	NA	NA	NG
ADP-Ribose	ΔBT2802-2809 (rus)	NG	NA	NA	NG
UDP-glucuronic acid	wild-type BT (Δtdk)	NG	NA	NA	NG
UDP-glucosamine	wild-type BT (Δtdk)	NG	NA	NA	NG
NADH	wild-type BT (Δtdk)	NG	NA	NA	NG
Ribitol (adonitol)	wild-type BT (Δtdk)	NG	NA	NA	NG
Footnote: Abbreviations (NA : Not applicable, NG : No Growth, NT : Not Tested, NC: Not calculated due to poor/weak growth). When no growth was seen for wild-type (Δtdk), which is the isogenic parent strain background that all deletion strains were made in, the indicated substrate was not tested for rus deletion strains. Unless otherwise noted, substrates were a final concentration of 5 mg/ml and …
