## Supplementary material for "A genetically adaptable strategy for ribose scavenging in a human gut symbiont plays a diet-dependent role in colon colonization": Table S2

### Sheet: Table S2. RusNH Nucleosides
Table S2. Detailed cleavage activities of the RusNH (BT2808) and RusGH (BT2807)
UV-based asseys of nucleosides	This study			Parkin et al. 1991 Nucleoside Hydrolase from C. fasciculata
Enzyme: BT2808 (RusNH)	Kcat/km (s-1/M-1)			Kcat/km (s-1/M-1)
Substrate	Average	Standard deviation		Average	Standard deviation
Adenosine	15.0646	10.7494		9800	NR	Notes
Cytidine	16.7509	8.95926		4500	NR	NT = Not Tested
Thymidine	9.62525	1.10475		NT	NT	NR = Not Reported
5-methyl Uridine	9.912	0.875925		NT	NT
Uridine	5.63597	0.110784		120000	NR
Inosine	9.42429	1.90991		76000	NR
Xanthosine	10.0461	0.885244		NT	NT
Guanosine	5.53584	0.979439		3400	NR
DeoxyUridine	8.79734	2.25525		NT	NT
DeoxyInosine	9.72811	0.779299		NT	NT
DeoxyAdenosine	15.5074	8.02708		NT	NT
DeoxyCytidine	5.00538	0.603675		NT	NT

### Sheet: Table S2. RusGH pNP assays
pNP-assays
Enzyme: BT2807 (RusGH)
Substrate	Activity dected (Y/N)	Calcium dependent (Y/N)
p-nitrophenyl β-D-ribofuranoside	Y	Y
4-nitrophenyl N-acetyl-α-D-galactosamide	N
4-nitrophenyl N-acetyl-β-D-glucosaminide	N
4-nitrophenyl α-D-galactopyranoside	N
4-nitrophenyl α-D-glucopyranoside	N
4-nitrophenyl α-D-mannopyranoside	N
4-nitrophenyl α-D-xylopyranoside	N
4-nitrophenyl α-L-arabinofuranoside	N
4-nitrophenyl α-L-arabinopyranoside	N
4-nitrophenyl α-L-fucopyranoside	N
4-nitrophenyl α-L-rhamnopyranoside	N
4-nitrophenyl β-D-galactopyranoside	N
4-nitrophenyl β-D-glucopyranoside	N
4-nitrophenyl β-D-glucuronide	N
4-nitrophenyl β-D-mannopyranoside	N
4-nitrophenyl β-D-xylopyranoside	N
4-nitrophenyl β-L-fucopyranoside	N

### Sheet: Table S2. RusGH TLC Reactions
TLC based reactions of many substrates
Enzyme: BT2807 (RusGH)
Substrate	Cleavage or change observed (Y/N)
Deoxycytidine	N
Thymidine	N
Cystidine	N
S-Methyl uridine	N
Deoxyuridine	N
Uridine	N
Iosine	N
Deoxyinosine	N
Deoxyadenosine	N
Adenosine	N
Xanthosine	N
Deoxyguanosine	N
Guanosine	N
UDP-α-D-Glucose	N
UDP-β-D-Glucose	N
UDP-α-D-Galactose	N
UMP	N
ADP-ribose	N
UDP	N
UDP-N-acetyl-D-glucosamine	N
AICAR	N
D-lyxose	N
D-psicose	N
Ribostimycin	N
Myo-inositol	N
Neomycin	N
Rebaudioside A	N
Ribotol	N
Amygdalin	N
