## Supplementary material for "A genetically adaptable strategy for ribose scavenging in a human gut symbiont plays a diet-dependent role in colon colonization": Table S3

### Sheet: Table S3.
Table S3. RNAseq results of wild-type Bt grown on MM+ribose compared to MM+glucose
Gene name	Fold change R/G	P value R/G	Annotation	CAZY	PFAM
BT0094	5.84193	0.000472	conserved protein found in conjugate transposon		DUF4133
BT0107	6.7656	0.00622	hypothetical protein		Helix-turn-helix motif, HTH_17
BT0437	5.0383	0.0105	N-acylglucosamine 2-epimerase		GlcNAc_2-epim
BT0565	8.20071	0.000766	putative heat shock protein		HSP20
BT0656	5.32406	0.000472	hypothetical protein		None
BT0786	6.63889	0.000472	putative integral membrane protein		DUF4396
BT0787	8.05816	0.000472	succinyl-CoA synthetase alpha chain
BT0788 (sucC)	8.08696	0.000507	succinyl-CoA synthetase (ADP-forming) beta subunit		Ligase_CoA, ATP-grasp_2
BT0805	5.02312	0.000472	hypothetical protein		DUF2776
BT0854	6.6534	0.00368	hypothetical protein		None
BT0970	0.121191	0.000252	haloacid dehalogenase-like hydrolase		HAD_2
BT1009	6.77496	0.00165	dihydroorotate dehydrogenase
BT1096	5.37809	0.000472	transposase		DDE_Tnp_4, DDE superfamily endonuclease
BT1097	5.20707	0.000728	hypothetical protein		None
BT1196	5.0108	0.000472	pyruvate carboxylase subunit B)		HMGL-like, PYC_OADA
BT1259	5.33544	0.000472	choloylglycine hydrolase		CBAH, Linear amide C-N hydrolases, choloylglycine hydrolase family
BT1323	5.56049	0.000472	putative ABC transporter permease protein		Binding-protein-dependent transport system inner membrane component
BT1435	6.04208	0.000472	hypothetical protein		None
BT1448	8.56822	0.0012	biotin carboxyl carrier protein		PF00364, Biotin_lipoyl
BT1449 (accC1)	6.82038	0.000716	biotin carboxylase
BT1450	8.25353	0.0005	propionyl-CoA carboxylase beta chain
BT1564 (queF)	0.190155	0.0165	7-cyano-7-deazaguanine reductase (Queuosine biosynthesis)		QueF
BT1757	6.24292	0.000472	fructokinase
BT1758	21.5193	0.00104	glucose/galactose transporter
BT1759	12.2637	0.000544	levanase precursor (2,6-beta-D- fructofuranosidase)	GH32
BT1760	16.2198	0.00287	glycosylhydrolase	GH32
BT1761	15.049	0.00287	hypothetical protein
BT1762	17.388	0.00484	putative outer membrane protein, probably involved in nutrient binding
BT1763	13.5773	0.002	putative outer membrane protein, probably involved in nutrient binding
BT1765	13.2307	0.000219	levanase precursor (2,6-beta-D- fructofuranosidase)	GH32
BT1914	7.53972	0.000535	thioredoxin-like protein, putative thioredoxin
BT1960	5.19558	0.0228	integrase		Phage integrase SAM-like domain
BT2082	5.90629	0.000472	hypothetical protein		Outer membrane protein beta-barrel domain
BT2083	6.62741	0.000472	hypothetical protein		Calycin-like beta-barrel domain
BT2156	0.0438386	0.000559	putative sugar phosphate isomerase/epimerase		AP_endonuc_2 (Xylose isomerase-like TIM barrel)
BT2157	0.0403223	0.000491	hypothetical protein		DUF1080
BT2158	0.0415935	0.000912	putative dehydrogenases and related proteins		GFO_IDH_MocA (Oxidoreductase family, NAD-binding Rossmann fold)
BT2159	0.0414322	0.000472	putative oxidoreductase		GFO_IDH_MocA (Oxidoreductase family, NAD-binding Rossmann fold)
BT2167	8.36975	0.00577	elongation factor G
BT2178	0.0559419	0.000472	hypothetical protein		None
BT2297	5.86895	0.000491	putative reverse transcriptase
BT2298	6.57795	0.0176	conserved protein found in conjugate transposon		DUF3875
BT2300	5.43871	0.00978	conserved protein found in conjugate transposon		DUF4134
BT2304	6.70651	0.00852	hypothetical protein		None
BT2323	5.65422	0.00131	hypothetical protein		DUF3945, DUF4099
BT2334	6.37563	0.00985	hypothetical protein		Helix-turn-helix motif, HTH_17
BT2442	6.74569	0.00175	major outer membrane protein OmpA
BT2569	6.1655	0.000491	RNA polymerase ECF-type sigma factor		Sigma 70
BT2756	5.10864	0.00073	anaerobic C4-dicarboxylate transporter dcuB		DcuA_DcuB
BT2803	195.309	0.000472	ribokinase
BT2804	178.415	0.00055	ribokinase
BT2805	110.793	0.000716	SusC-like
BT2806	110.268	0.000669	SusD-like
BT2807	119.753	0.000579	GH*
BT2808	130.147	0.000491	putative inosine-uridine preferring nucleoside hydrolase
BT2809	146.585	0.000472	Permease
BT2872	5.55996	0.00235	putative capsular polysaccharide synthesis protein	GT32	Capsular polysaccharide synthesis protein
BT3024	0.126231	0.0192	putative outer membrane protein, probably involved in nutrient binding		TonB_dep_Rec
BT3025	0.156499	0.0252	putative outer membrane protein, probably involved in nutrient binding		SusD, SusD-like_3
BT3026	0.118309	0.0276	glycosylhydrolase, putative xylanase	GH30_6	Glyco_hydro_30
BT3027	0.165117	0.032	hypothetical protein		None
BT3100	5.07604	0.000716	lipase, putative esterase		Abhydrolase_3, Peptidase_S9
BT3113	0.185969	0.000491	putative transmembrane efflux protein		MFS_1
BT3114	0.172985	0.00297	beta-galactosidase	GH2	Glyco_hydro_2_N, Glyco_hydro_2_N , PA14
BT3167	9.70854	0.0102	hypothetical protein		HHH-3, Helix-hairpin-helix motif
BT3344	0.0438398	0.00901	hypothetical protein		DUF4361, DUF4973
BT3345	0.0340886	0.00715	conserved hypothetical protein, putative outer membrane protein		SusD, SusD-like_3
BT3346	0.0961204	0.0137	putative outer membrane protein, probably involved in nutrient binding		TonB_dep_Rec
BT3347	0.0694303	0.00669	hypothetical protein		IPT/TIG domain
BT3415	10.1031	0.00573	hypothetical protein		None
BT3735	6.29271	0.000472	hypothetical protein		None
BT3823	5.95231	0.000472	hypothetical protein		Ferritin
BT3916	5.37847	0.000853	site-specific recombinase IntIA		Phage_integrase
BT4542	5.83453	0.00064	Type I restriction enzyme EcoR124II specificity protein		Methylase_S
BT4676	5.93556	0.000555	putative periplasmic protein		Putative beta-lactamase-inhibitor-like, PepSY-like
BT4677	5.81287	0.000472	hypothetical protein		Putative beta-lactamase-inhibitor-like, PepSY-like
BT4686	8.06817	0.0207	hypothetical protein
BT4688	5.80803	0.000856	hypothetical protein		Mechanosensitive ion channel
BT4689	7.07388	0.000491	pullulanase precursor	GH13_14	Alpha-amylase, CBM_48
BT4690	5.56237	0.000472	alpha-amylase precursor	GH13_5	Alpha-amylase
BT4744	5.23096	0.000472	putative multiple inositol polyphosphate histidine phosphatase 1		Histidine phosphatase superfamily (branch 2)
Footnote: This list was trimmed using the following parameters, the gene must be represented above 1% of total RPKM abundance in at least 2 replicates in at least one condition either glucose or ribose. The list was further trimmed by only including genes with a p-value < 0.05. Lastly, we only considered genes of greater than a 5 fold up- or downregulation compared to growth in glucose.
