## Supplementary material for "A genetically adaptable strategy for ribose scavenging in a human gut symbiont plays a diet-dependent role in colon colonization": Table S4

### Sheet: Table S4. 
Table S4. Growth of human and animal gut Bacteroidetes on ribose as a sole carbon source
Species1	Strain	% identity to species type strain (bp covered)	Host species	Isolation period	Growth (600nm)	Rate
B. caccae	ATCC 43185	100 (type strain)	Human	pre-1980	1.0185	0.0015649
B. caccae	VPI-3452A	100 (type strain)	Human	pre-1980	0	0
B. caccae	VPI-B6-11	99.8 (836/838)	Human	pre-1980	1.1285	0.00113763
B. caccae	WH110	99.6 (795/798)	Human	1995-99	1.087	0.00146477
B. caccae	VPI-C14-3	99.6 (830/833)	Human	pre-1980	0	0
B. caccae	VPI-C7-8	99.6 (832/835)	Human	pre-1980	1.2795	0.00134026
B. caccae	WAL8714	99.6 (832/835)	Human	unknown	0.8955	0.000579204
B. caccae	WH719	99.5 (770/774)	Human	1995-99	0.716	0.000326716
B. caccae	VPI-T1-1	99.5 (850/854)	Human	pre-1980	0.8515	0.000396726
B. caccae	VPI-8608	99.4 (834/839)	Human	pre-1980	1.197	0.00165103
B. caccae	CL03T12C61	99.4 (994/1000)	Human	2000 or later	1.2025	0.00152613
B. caccae	VPI-C10-2	99.1 (778/785)	Human	pre-1980	0.9555	0.00119385
B. cellulosilyticus	DSM 14838	100 (type strain)	Human	2000 or later	1.1955	0.0019214
B. cellulosilyticus	WH1	99.9 (795/796)	Human	1995-99	1.128	0.00177523
B. cellulosilyticus	WH403	99.8 (851/853)	Human	1995-99	1.134	0.0021085
B. cellulosilyticus	WH206	99.8 (844/846)	Human	1995-99	1.1145	0.0022663
B. cellulosilyticus	WH2	99.8 (838/840)	Human	1995-99	1.1945	0.00184601
B. cellulosilyticus	WH401	99.8 (838/840)	Human	1995-99	1.15	0.00195465
B. cellulosilyticus	CL02T12C19	99.7 (916/919)	Human	2000 or later	0	0
B. cellulosilyticus	WH402	99.6 (844/847)	Human	1995-99	1.1125	0.00182752
B. cellulosilyticus	WH405	99.5 (827/831)	Human	1995-99	1.187	0.00200973
B. cellulosilyticus	WH101	99.4 (802/807)	Human	1995-99	1.2225	0.00201298
B. clarus	DSM 22519	100 (type strain)	Human	2000 or later	0	0
B. dorei	DSM 17855	100 (type strain)	Human	2000 or later	0	0
B. dorei	CL02T12C06	100 (1520/1520)	Human	2000 or later	0.309	0.000181155
B. dorei	WH106	100 (792/792)	Human	1995-99	0	0
B. dorei	WH26	100 (830/830)	Human	1995-99	0	0
B. dorei	WH303	100 (870/870)	Human	1995-99	0.925	0.000398192
B. dorei	WH512	99.9 (870/871)	Human	1995-99	0	0
B. dorei	9_1_42FAA	99.9 (859/860)	Human	2000 or later	0	0
B. dorei	3_1_33FAA	99.9 (858/859)	Human	2000 or later	0	0
B. dorei	VPI-2277	99.9 (853/854)	Human	pre-1980	0.8635	0.000821101
B. dorei	WH607	99.9 (852/853)	Human	1995-99	0	0
B. dorei	VPI-6598B	99.9 (845/846)	Human	pre-1980	0	0
B. dorei	WH104	99.8 (811/813)	Human	1995-99	0	0
B. dorei	CL02T00C15	99.7 (882/885)	Human	2000 or later	0.3015	0.000157422
B. dorei	CL03T12C01	99.6 (956/960)	Human	2000 or later	0	0
B. eggerthii	DSM 20697, ATCC 27754	100 (type strain)	Human	pre-1980	0	0
B. eggerthii	1_2_48FAA	99.6 (844/847)	Human	2000 or later	0	0
B. eggerthii	VPI-S1A-52	99.5 (831/835)	Human	pre-1980	0	0
B. finegoldii	DSM 17565	100 (type strain)	Human	2000 or later	0	0
B. finegoldii	WH508	99.6 (843/846)	Human	1995-99	0	0
B. finegoldii	CL09T03C10	96.9 (991/1023)	Human	2000 or later	0	0
B. fluxus	DSM 22534	100 (type strain)	Human	2000 or later	0	0
B. fragilis	NCTC 9343, ATCC 25285	100 (type strain)	Human	pre-1980	0	0
B. fragilis	VPI-4517	100 (836/836)	Human	pre-1980	0	0
B. fragilis	VPI-4509b	100 (848/848)	Human	pre-1980	0	0
B. fragilis	VPI-BF7639	99.9 (850/851)	Human	pre-1980	0	0
B. fragilis	VPI-6779	99.9 (849/850)	Human	pre-1980	0	0
B. fragilis	VPI-5383 / 23745	99.9 (843/844)	Human	pre-1980	0	0
B. fragilis	VPI-BF7397	99.9 (842/843)	Human	pre-1980	0	0
B. fragilis	VPI-BF119	99.9 (841/842)	Human	pre-1980	0	0
B. fragilis	VPI-BF7567	99.9 (839/840)	Human	pre-1980	0	0
B. fragilis	VPI-BF8371	99.9 (839/840)	Human	pre-1980	0	0
B. fragilis	VPI-3277	99.9 (830/831)	Human	pre-1980	0	0
B. fragilis	VPI-2553	99.9 (791/792)	Human	pre-1980	0	0
B. fragilis	VPI-1582	99.9 (785/786)	Human	pre-1980	0	0
B. fragilis	VPI-BF V479	99.8 (871/873)	Human	pre-1980	0	0
B. fragilis	VPI-BF-CEST	99.8 (846/848)	Human	pre-1980	0	0
B. fragilis	WH709	99.8 (845/847)	Human	1995-99	0	0
B. fragilis	VPI-1522	99.8 (845/847)	Human	pre-1980	0	0
B. fragilis	WAL8762	99.8 (845/847)	Human	unknown	0	0
B. fragilis	VPI-499	99.8 (840/842)	Human	pre-1980	0	0
B. fragilis	638R	99.8 (840/842)	Human	pre-1980	0	0
B. fragilis	WH706	99.8 (824/826)	Human	1995-99	0	0
B. fragilis	WH707	99.8 (820/822)	Human	1995-99	0	0
B. fragilis	CL05T12C13	99.7 (985/988)	Human	2000 or later	0	0
B. fragilis	CL07T00C01	99.6 (897/901)	Human	2000 or later	0	0
B. fragilis	VPI-BF-ERL	99.6 (855/858)	Human	pre-1980	0	0
B. fragilis	WAL8916	99.6 (855/858)	Human	unknown	0	0
B. fragilis	2_1_56FAA	99.6 (853/856)	Human	2000 or later	0	0
B. fragilis	VPI-4361	99.6 (849/852)	Human	pre-1980	0	0
B. fragilis	VPI-BF8223	99.6 (846/849)	Human	pre-1980	0	0
B. fragilis	WAL8774	99.6 (845/848)	Human	unknown	0	0
B. fragilis	WH705	99.6 (836/839)	Human	1995-99	0	0
B. fragilis	VPI-2044	99.6 (833/836)	Human	pre-1980	0	0
B. fragilis	VPI-BF-AK87	99.6 (833/836)	Human	pre-1980	0	0
B. fragilis	VPI-12256	99.6 (832/835)	Human	pre-1980	0	0
B. fragilis	WH718	99.6 (807/810)	Human	1995-99	0	0
B. fragilis	CL03T00C08	99.6 (1026/1030)	Human	2000 or later	0	0
B. fragilis	YCH46	99.5 (776/780)	Human	unknown	0	0
B. fragilis	VPI-BF8928	99.4 (852/857)	Human	pre-1980	0	0
B. fragilis	3_2_5	99.4 (845/850)	Human	2000 or later	0	0
B. fragilis	VPI-29765	99.4 (844/849)	Human	pre-1980	0	0
B. fragilis	WAL8790	99.4 (835/840)	Human	unknown	0	0
B. fragilis	WH605	99.4 (815/820)	Human	1995-99	0	0
B. fragilis	CL05T00C42	99.4 (1090/1096)	Human	2000 or later	0	0
B. fragilis	VPI-2556I	99.3 (834/840)	Human	pre-1980	0	0
B. fragilis	CL07T12C05	99.3 (1051/1058	Human	2000 or later	0	0
B. fragilis	CL03T12C07	99.3 (1014/1021)	Human	2000 or later	0	0
B. fragilis	VPI-2552	98.7 (820/831)	Human	pre-1980	0	0
B. fragilis	3_1_12	98.6 (838/850)	Human	2000 or later	0	0
B. fragilis	VPI-2627-J2	98.6 (804/815)	Human	pre-1980	0	0
B. fragilis	VPI-3392	98.5 (842/855)	Human	pre-1980	0	0
B. fragilis	VPI-4076	98.5 (835/848)	Human	pre-1980	0	0
B. fragilis	VPI-4225	98.5 (834/847)	Human	pre-1980	0	0
B. fragilis	VPI-2393	98.5 (780/792)	Human	pre-1980	0	0
B. fragilis	VPI-2343	98.5 (779/791)	Human	pre-1980	0	0
B. fragilis	VPI-A11-24B	98.4 (782/795)	Human	pre-1980	0	0
B. fragilis	VPI-4117	98.1 (773/788)	Human	pre-1980	0	0
B. intestinalis	DSM 17393	100 (type strain)	Human	2000 or later	0.991	0.00144575
B. intestinihominis	DSM 21032	100 (type strain)	Human	2000 or later	0	0
B. massiliensis	B84634, DSM 17679	100 (type strain)	Human	2000 or later	0	0
B. massiliensis	JCM12982	99.7 (1486/1491)	Human	2000 or later	0	0
B. massiliensis	A03	99.5 (865/869)	Human	2000 or later	0.124	2.48231e-05
B. nordii	CL02T12C05	100 (type strain, this study)	Human	2000 or later	0	0
B. nordii	WAL7936	99 (852/861)	Human	unknown	0	0
B. nordii	WH103	99 (806/814)	Human	1995-99	0	0
B. nordii	WAL7935	98.8 (848/858)	Human	unknown	0	0
B. oleiciplenus	DSM 22535	100 (type strain)	Human	2000 or later	1.0385	0.00170746
B. ovatus	ATCC 8483	100 (type strain)	Human	pre-1980	0.8825	0.000477534
B. ovatus	NLAE-zl-C34	99.9 (787/788)	Cow	2000 or later	0.9985	0.000570325
B. ovatus	NLAE-zl-C11	99.9 (787/788)	Cow	2000 or later	1.001	0.000677805
B. ovatus	WH702	99.9 (756/757)	Human	1995-99	1.118	0.00137431
B. ovatus	WH711	99.9 (687/688)	Human	1995-99	1.164	0.000832901
B. ovatus	WH211	99.8 (850/852)	Human	1995-99	1.1435	0.000913063
B. ovatus	WH214	99.8 (827/829)	Human	1995-99	1.148	0.00113676
B. ovatus	CL02T12C04	99.7 (1032/1035)	Human	2000 or later	1.0165	0.000747718
B. ovatus	3_8_47FAA	99.6 (849/852)	Human	2000 or later	1.14	0.0014815
B. ovatus	VPI-3049	99.6 (845/848)	Human	pre-1980	1.052	0.00085324
B. ovatus	VPI-C1-45	99.6 (837/840)	Human	pre-1980	1.135	0.000719479
B. ovatus	VPI-4104	99.6 (834/837)	Human	pre-1980	1.051	0.000821014
B. ovatus	WH713	99.6 (811/814)	Human	1995-99	1.03	0.00150473
B. ovatus	WAL7922	99.5 (859/863)	Human	unknown	1.079	0.00183664
B. ovatus	WH208	99.5 (818/822)	Human	1995-99	1.1555	0.00136756
B. ovatus	VPI-8653	99.5 (786/790)	Human	pre-1980	0.9985	0.000895364
B. ovatus	VPI-435	99.4 (820/825)	Human	pre-1980	1.163	0.00207026
B. ovatus	NLAE-zl-H366	99.4 (1387/1395)	Human	2000 or later	0.93	0.00116681
B. ovatus	NLAE-zl-H251	99.4 (1383/1391)	Human	2000 or later	0.8095	0.00114536
B. ovatus	VPI-38	99.3 (801/807)	Human	pre-1980	0.877	0.000831486
B. ovatus	CL03T12C18	99.3 (1023/1030)	Human	2000 or later	0.993	0.00149521
B. ovatus	WH514	99.1 (851/859)	Human	1995-99	1.0035	0.000620362
B. ovatus	VPI-B4-11	99.1 (843/851)	Human	pre-1980	1.109	0.00185762
B. ovatus	NLAE-zl-H163	98.7 (1377/1395)	Human	2000 or later	0.9305	0.000815617
B. ovatus	NLAE-zl-H304	98.6 (1380/1400)	Human	2000 or later	0.9435	0.00114984
B. ovatus	NLAE-zl-H361	98.5 (1380/1401)	Human	2000 or later	0.9605	0.00135805
B. ovatus	VPI-C16-22	98.4 (825/838)	Human	pre-1980	1.1715	0.00230157
B. ovatus	3_1_23	98.3 (834/848)	Human	2000 or later	0.9425	0.000454513
B. ovatus	WH601	97.9 (834/852)	Human	1995-99	1.041	0.00201022
B. ovatus	WH604	97.7 (834/854)	Human	1995-99	1.0855	0.00127936
B. ovatus	WH606	97.7 (821/840)	Human	1995-99	1.1175	0.00109241
B. ovatus	D2 (2_1_39)	97.7 (817/836)	Human	2000 or later	1.1425	0.00126233
B. ovatus	NLAE-zl-H59	97.3 (1249/1284)	Human	2000 or later	0.9825	0.00143771
B. ovatus	NLAE-zl-H73	95 (1218/1284)	Human	2000 or later	0.976	0.00133281
B. plebeius	DSM 17135	100 (type strain)	Human	2000 or later	0	0
B. salyersae	DSM 18765, ATCC BAA-997	100 (type strain)	Human	2000 or later	0	0
B. salyersae	WAL7960	99.4 (846/851)	Human	unknown	0	0
B. salyersae	WAL9166	99.3 (832/838)	Human	unknown	0	0
B. salyersae	VPI-2828	99.2 (845/852)	Human	pre-1980	0	0
B. salyersae	CL02T12C01	98.9 (842/851)	Human	2000 or later	0	0
B. stercoris	ATCC 43183, VPI B5-21	100 (type strain)	Human	pre-1980	0	0
B. stercoris	WH102	99.7 (807/809)	Human	1995-99	1.233	0.00162836
B. stercoris	WH22	99.6 (833/836)	Human	1995-99	0.803	0.000690048
B. stercoris	VPI-B5-21	99.5 (846/850)	Human	pre-1980	0	0
B. stercoris	WH24	99.5 (824/828)	Human	1995-99	0.7975	0.000754605
B. stercoris	VPI-C8-19	99.3 (845/851)	Human	pre-1980	1.019	0.000923007
B. stercoris	VPI-C51-6	99 (825/833)	Human	pre-1980	0	0
B. thetaiotaomicron	VPI-5482, ATCC 29148	100 (type strain)	Human	pre-1980	1.213	0.00142677
B. thetaiotaomicron	NLAE-zl-G288	100 (1223/1233)	Goat	2000 or later	1.3915	0.00120067
B. thetaiotaomicron	NLAE-zl-H492	100 (1227/1227)	Human	2000 or later	0.985	0.0007393
B. thetaiotaomicron	NLAE-zl-H463	100 (1228/1228)	Human	2000 or later	1.047	0.000880898
B. thetaiotaomicron	VPI-2808B	100 (751/751)	Human	pre-1980	1.1885	0.00183512
B. thetaiotaomicron	VPI-BT7853	100 (751/751)	Human	pre-1980	1.3055	0.00133145
B. thetaiotaomicron	7330	99.9 (840/841)	Human	pre-1980	1.2425	0.00182477
B. thetaiotaomicron	VPI-3731	99.9 (826/827)	Human	pre-1980	1.131	0.00143099
B. thetaiotaomicron	VPI-BT-DOT2	99.8 (854/856)	Human	pre-1980	0	0
B. thetaiotaomicron	1_1_6	99.8 (848/850)	Human	2000 or later	0.9815	0.00105912
B. thetaiotaomicron	23685	99.8 (846/848)	Human	unknown	0.975	0.00102606
B. thetaiotaomicron	VPI-3164	99.8 (846/848)	Human	pre-1980	1.1915	0.00217031
B. thetaiotaomicron	VPI-0633-1	99.8 (844/846)	Human	pre-1980	1.207	0.00197348
B. thetaiotaomicron	WH25	99.8 (822/824)	Human	1995-99	1.2615	0.0016272
B. thetaiotaomicron	NLAE-zl-P32	99.8 (1417/1420)	Pig	2000 or later	0.9975	0.00123148
B. thetaiotaomicron	NLAE-zl-P699	99.8 (1416/1419)	Pig	2000 or later	1.055	0.00130408
B. thetaiotaomicron	NLAE-zl-C523	99.8 (1239/1241)	Cow	2000 or later	1.3275	0.00154071
B. thetaiotaomicron	WAL8669	99.7 (864/867)	Human	unknown	1.168	0.00172781
B. thetaiotaomicron	WH510	99.7 (783/785)	Human	1995-99	1.1915	0.00126119
B. thetaiotaomicron	WAL8713	99.6 (854/857)	Human	unknown	1.175	0.00161559
B. thetaiotaomicron	WH503	99.6 (833/836)	Human	1995-99	1.2875	0.0010825
B. thetaiotaomicron	WH507	99.6 (810/813)	Human	1995-99	0	0
B. thetaiotaomicron	VPI-J19-343	99.5 (850/854)	Human	pre-1980	1.1505	0.00164463
B. thetaiotaomicron	23722	99.5 (838/842)	Human	unknown	1.1105	0.00185203
B. thetaiotaomicron	WH502	99.5 (834/838)	Human	1995-99	1.3045	0.00127242
B. thetaiotaomicron	WH509	99.5 (823/827)	Human	1995-99	1.194	0.00151658
B. thetaiotaomicron	1_1_14	99.5 (730/734)	Human	2000 or later	1.111	0.00143601
B. thetaiotaomicron	NLAE-zl-C425	99.5 (636/639)	Cow	2000 or later	1.1795	0.00141428
B. thetaiotaomicron	VPI-0940-1	99.4 (841/846)	Human	pre-1980	1.174	0.000768828
B. thetaiotaomicron	NLAE-zl-P750	99.4 (790/795)	Pig	2000 or later	1.0005	0.000721858
B. thetaiotaomicron	NLAE-zl-H353	99.4 (785/790)	Human	2000 or later	0.9945	0.000416025
B. thetaiotaomicron	NLAE-zl-H486	99.4 (498/501)	Human	2000 or later	0.972	0.000615503
B. thetaiotaomicron	NLAE-zl-G234	99.4 (497/500)	Goat	2000 or later	0.9965	0.000439523
B. thetaiotaomicron	NLAE-zl-P696	99.4 (496/499)	Pig	2000 or later	1.0995	0.00132631
B. thetaiotaomicron	NLAE-zl-P737	99.4 (496/499)	Pig	2000 or later	1.1335	0.00130013
B. thetaiotaomicron	NLAE-zl-C516	99.3 (724/729)	Cow	2000 or later	1.304	0.00155981
B. thetaiotaomicron	NLAE-zl-C504	99.3 (711/716)	Cow	2000 or later	1.2685	0.00171204
B. thetaiotaomicron	VPI-3443	99.2 (851/858)	Human	pre-1980	1.1335	0.00158925
B. thetaiotaomicron	VPI-C11-15	99.2 (842/849)	Human	pre-1980	1.1305	0.00181094
B. thetaiotaomicron	NLAE-zl-H39	99.2 (789/795)	Human	2000 or later	1.069	0.00107635
B. thetaiotaomicron	NLAE-zl-C15	99.2 (708/714)	Cow	2000 or later	1.0415	0.00105346
B. thetaiotaomicron	dnlkv9	99.2 (1371/1382)	Mouse	2000 or later	1.2545	0.00158459
B. thetaiotaomicron	ATCC 29741	99.1 (783/790)	Human	unknown	1.106	0.00163489
B. thetaiotaomicron	WH501	99 (829/837)	Human	1995-99	1.2685	0.00120974
B. thetaiotaomicron	NLAE-zl-G303	98.7 (790/800)	Goat	2000 or later	1.328	0.00103957
B. thetaiotaomicron	NLAE-zl-H23	98.7 (779/789)	Human	2000 or later	1.087	0.00108154
B. thetaiotaomicron	VPI-BF6436-5	98.7 (777/787)	Human	pre-1980	1.2575	0.00214595
B. thetaiotaomicron	NLAE-zl-H207	98.7 (1404/1422)	Human	2000 or later	1.096	0.000535429
B. thetaiotaomicron	MAJ 27 (B. faecis)	98.5 (1402/1424)	Human	2000 or later	1.192	0.00122468
B. thetaiotaomicron	NLAE-zl-G493	98.4 (784/797)	Goat	2000 or later	1.088	0.00100765
B. thetaiotaomicron	MAJ 26 (B. faecis)	98.2 (853/869)	Human	2000 or later	1.218	0.00126
B. thetaiotaomicron	WAL8736	98.1 (839/855)	Human	unknown	1.142	0.0013237
B. thetaiotaomicron	WH21	98.1 (836/852)	Human	1995-99	1.1715	0.0014753
B. thetaiotaomicron	WH3	97.9 (782/799)	Human	1995-99	1.0935	0.00139869
B. thetaiotaomicron	VPI-BT8702	97.4 (829/851)	Human	pre-1980	1.1845	0.00208172
B. thetaiotaomicron	NLAE-zl-G295	97.3 (796/818)	Goat	2000 or later	1.099	0.00081889
B. thetaiotaomicron	NLAE-zl-P718	97.2 (486/500)	Pig	2000 or later	1.0695	0.00120904
B. thetaiotaomicron	VPI-11984	97.1 (802/826)	Human	pre-1980	1.151	0.00196914
B. uniformis	ATCC 8492	100 (type strain)	Human	pre-1980	0.3415	0.000336319
B. uniformis	WH506	100 (822/822)	Human	1995-99	0.3755	0.000154269
B. uniformis	WH505	100 (835/835)	Human	1995-99	0.69	0.00031844
B. uniformis	VPI-60-50	99.9 (867/868)	Human	pre-1980	0	0
B. uniformis	WH207	99.9 (857/858)	Human	1995-99	0.3345	9.45976e-05
B. uniformis	WH703	99.9 (849/850)	Human	1995-99	0	0
B. uniformis	WH504	99.9 (835/836)	Human	1995-99	0.3545	0.000125741
B. uniformis	WH710	99.9 (835/836)	Human	1995-99	0.2305	0.000244859
B. uniformis	WH23	99.9 (827/828)	Human	1995-99	0	0
B. uniformis	VPI-52	99.9 (825/826)	Human	pre-1980	0	0
B. uniformis	WH10	99.9 (822/823)	Human	1995-99	0.5645	0.000148815
B. uniformis	WH701	99.9 (810/811)	Human	1995-99	0.246	0.00018555
B. uniformis	WH12	99.9 (743/744)	Human	1995-99	0.5145	0.000125112
B. uniformis	R3-39	99.8 (989/991)	Human	unknown	0.415	0.000271055
B. uniformis	VPI-S5A-14	99.8 (848/850)	Human	pre-1980	0	0
B. uniformis	WH4	99.8 (842/844)	Human	1995-99	0	0
B. uniformis	WH20	99.8 (841/843)	Human	1995-99	0	0
B. uniformis	WH215	99.8 (835/837)	Human	1995-99	0	0
B. uniformis	WH704	99.8 (835/837)	Human	1995-99	0	0
B. uniformis	dnlkv2	99.7 (1370/1374)	Mouse	2000 or later	0.525	0.000391256
B. uniformis	CL03T00C23	99.6 (984/988)	Human	2000 or later	0	0
B. uniformis	VPI-C20-25	99.6 (852/855)	Human	pre-1980	0.3705	0.000161255
B. uniformis	WH203	99.6 (844/847)	Human	1995-99	0.492	9.96852e-05
B. uniformis	2_2_43B	99.6 (834/837)	Human	2000 or later	0.254	0.00018578
B. uniformis	WH205	99.6 (817/820)	Human	1995-99	0.336	0.000252839
B. uniformis	WH712	99.4 (846/851)	Human	1995-99	0	0
B. uniformis	WH204	99.4 (834/839)	Human	1995-99	0.379	0.000230241
B. uniformis	WH11	99.4 (798/803)	Human	1995-99	0.9795	0.0007487
B. uniformis	WH511	99.4 (786/791)	Human	1995-99	0	0
B. uniformis	WH717	99.4 (785/790)	Human	1995-99	0.2025	9.43299e-05
B. uniformis	WH714	99 (836/844)	Human	1995-99	0.3805	0.000220757
B. uniformis	CL03T12C37	98.6 (931/944)	Human	2000 or later	0	0
B. uniformis	WH17	96.7 (797/824)	Human	1995-99	0	0
B. uniformis	WH15	96.7 (794/821)	Human	1995-99	0	0
B. uniformis	WH16	96.6 (792/820)	Human	1995-99	0	0
B. vulgatus	ATCC 8482	100 (type strain)	Human	pre-1980	0	0
B. vulgatus	WH19	100 (813/813)	Human	1995-99	0	0
B. vulgatus	WH14	100 (825/825)	Human	1995-99	0	0
B. vulgatus	VPI-4025	100 (840/840)	Human	pre-1980	0	0
B. vulgatus	WH13	100 (845/845)	Human	1995-99	0	0
B. vulgatus	WH18	100 (850/850)	Human	1995-99	0	0
B. vulgatus	RJ2H1	100 (965/965)	Mouse	2000 or later	0	0
B. vulgatus	WH119	99.9 (850/851)	Human	1995-99	0	0
B. vulgatus	PC510	99.9 (1417/1418)	Human	unknown	0	0
B. vulgatus	RJ2L3	99.9 (1416/1418)	Mouse	2000 or later	0	0
B. vulgatus	274_1D4	99.9 (1111/1112)	Human	unknown	0	0
B. vulgatus	WH108	99.8 (849/851)	Human	1995-99	0	0
B. vulgatus	WH6	99.8 (841/843)	Human	1995-99	0	0
B. vulgatus	WH8	99.8 (840/842)	Human	1995-99	0	0
B. vulgatus	VPI-BV8526	99.8 (834/836)	Human	pre-1980	0	0
B. vulgatus	VPI-4496.2	99.8 (825/827)	Human	pre-1980	0	0
B. vulgatus	VPI-5710	99.8 (804/806)	Human	pre-1980	0	0
B. vulgatus	WH516	99.7 (789/791)	Human	1995-99	0	0
B. vulgatus	CL09T03C04	99.6 (898/902)	Human	2000 or later	0	0
B. vulgatus	WH9	99.6 (848/851)	Human	1995-99	0	0
B. vulgatus	WH202	99.6 (847/850)	Human	1995-99	0	0
B. vulgatus	VPI-C1-13	99.6 (836/839)	Human	pre-1980	0	0
B. vulgatus	VPI-4245	99.6 (818/821)	Human	pre-1980	0	0
B. vulgatus	dnlkv7	99.6 (1373/1379)	Mouse	2000 or later	0.2535	0.00011684
B. vulgatus	VPI-4506	99.5 (848/852)	Human	pre-1980	0	0
B. vulgatus	WH109	99.5 (842/846)	Human	1995-99	0	0
B. vulgatus	WH715	99.5 (825/829)	Human	1995-99	0	0
B. vulgatus	WH515	99.5 (792/796)	Human	1995-99	0.1155	5.855e-05
B. vulgatus	WH7	99.5 (786/790)	Human	1995-99	0	0
B. vulgatus	4_3_47FAA	99.4 (840/845)	Human	2000 or later	0	0
B. vulgatus	WH5	99.4 (803/808)	Human	1995-99	0	0
B. vulgatus	WH716	99.3 (822/828)	Human	1995-99	0	0
B. vulgatus	3_1_40A	98.9 (833/842)	Human	2000 or later	0	0
B. xylanisolvens	XB1A, DSM 18836	100 (type strain)	Human	2000 or later	1.015	0.0022941
B. xylanisolvens	WH301	99.9 (810/811)	Human	1995-99	0	0
B. xylanisolvens	WH210	99.8 (849/851)	Human	1995-99	1.087	0.00128069
B. xylanisolvens	WH212	99.8 (847/849)	Human	1995-99	1.176	0.00166925
B. xylanisolvens	WH213	99.8 (847/849)	Human	1995-99	0.5665	0.000960105
B. xylanisolvens	VPI-Bov7991	99.8 (847/849)	Human	pre-1980	1.0395	0.00164949
B. xylanisolvens	WH209	99.8 (846/848)	Human	1995-99	1.1745	0.00157616
B. xylanisolvens	NLAE-zl-C29	99.7 (769/771)	Cow	2000 or later	1.0555	0.000796839
B. xylanisolvens	NLAE-zl-C178	99.7 (684/686)	Cow	2000 or later	0.8445	0.000774207
B. xylanisolvens	NLAE-zl-G310	99.6 (849/852)	Goat	2000 or later	0.6835	0.000354633
B. xylanisolvens	NLAE-zl-G421	99.6 (849/852)	Goat	2000 or later	0.5685	0.000157485
B. xylanisolvens	NLAE-zl-C182	99.6 (849/852)	Cow	2000 or later	0.7695	0.000450184
B. xylanisolvens	NLAE-zl-C339	99.6 (849/852)	Cow	2000 or later	0.8435	0.000594112
B. xylanisolvens	2_1_22	99.6 (848/851)	Human	2000 or later	1.017	0.000740525
B. xylanisolvens	3_1_13	99.6 (848/851)	Human	2000 or later	1.07	0.000831353
B. xylanisolvens	D1 (1_1_22)	99.6 (848/851)	Human	2000 or later	0.995	0.000705106
B. xylanisolvens	NLAE-zl-P393	99.6 (846/849)	Pig	2000 or later	0.922	0.00110544
B. xylanisolvens	NLAE-zl-P352	99.6 (846/849)	Pig	2000 or later	1.025	0.00130121
B. xylanisolvens	NLAE-zl-P727	99.6 (846/849)	Pig	2000 or later	1.003	0.00118804
B. xylanisolvens	NLAE-zl-P736	99.6 (846/849)	Pig	2000 or later	1.052	0.00134872
B. xylanisolvens	WH305	99.6 (842/845)	Human	1995-99	0.994	0.000526831
B. xylanisolvens	NLAE-zl-H465	99.6 (833/836)	Human	2000 or later	0.785	0.000314518
B. xylanisolvens	CL03T12C04	99.6 (701/704)	Human	2000 or later	1.1355	0.00186148
B. xylanisolvens	NLAE-zl-P218	99.6 (553/555)	Pig	2000 or later	1.065	0.00139947
B. xylanisolvens	NLAE-zl-P349	99.6 (552/554)	Pig	2000 or later	1.0435	0.00132417
B. xylanisolvens	NLAE-zl-P225	99.6 (552/554)	Pig	2000 or later	1.064	0.00136575
B. xylanisolvens	NLAE-zl-G39	99.5 (848/852)	Goat	2000 or later	0.686	0.000413623
B. xylanisolvens	WH302	99.5 (847/851)	Human	1995-99	0.9295	0.00056683
B. xylanisolvens	D22 (1_2_8)	99.5 (847/851)	Human	2000 or later	1.152	0.00114967
B. xylanisolvens	NLAE-zl-H194	99.5 (846/850)	Human	2000 or later	0.888	0.000475943
B. xylanisolvens	NLAE-zl-P732	99.5 (845/849)	Pig	2000 or later	1.035	0.0013607
B. xylanisolvens	WH307	99.5 (789/793)	Human	1995-99	0.748	0.000232903
B. xylanisolvens	WH404	99.4 (795/800)	Human	1995-99	1.076	0.00146243
B. xylanisolvens	NLAE-zl-G37	99.3 (842/848)	Goat	2000 or later	0.606	0.000251679
B. xylanisolvens	1_1_30	99.2 (763/769)	Human	2000 or later	1.211	0.00180457
B. xylanisolvens	NLAE-zl-G44	99.1 (846/854)	Goat	2000 or later	0.762	0.000416159
B. xylanisolvens	NLAE-zl-H40	99.1 (841/849)	Human	2000 or later	0.8355	0.000311129
B. xylanisolvens	WH304	99 (788/796)	Human	1995-99	0.822	0.00026874
B. xylanisolvens	NLAE-zl-G346	98.7 (844/855)	Goat	2000 or later	0.305	0.000204016
B. xylanisolvens	NLAE-zl-G109	98 (837/854)	Goat	2000 or later	0.9455	0.000680883
B. xylanisolvens	2_2_4	97.7 (814/833)	Human	2000 or later	1.0895	0.00152894
B. xylanisolvens	NLAE-zl-C257	99.5 (997/1002)	Cow	2000 or later	0.74	0.000467349
B. xylanisolvens	NLAE-zl-C233	99.6 (1282/1287)	Cow	2000 or later	0.5945	0.000418734
B. xylanisolvens	NLAE-zl-C315	99.6 (1259/1264)	Cow	2000 or later	0.8405	0.000540074
B. xylanisolvens	NLAE-zl-G406	98.8 (1355/1372)	Goat	2000 or later	0.8965	0.000856107
D. gadei	ATCC BAA-286	100 (type strain)	Human	2000 or later	0	0
D. mossii	DSM 22836	100 (type strain)	Human	2000 or later	0.676	0.000437379
O. splanchnicus	DSM 20712, ATCC 29572	100 (type strain)	Human	2000 or later	0	0
P. distasonis	ATCC 8503	100 (type strain)	Human	pre-1980	0.8195	0.000491949
P. distasonis	VPI-4243	99.9 (744/745)	Human	pre-1980	0.8315	0.000601048
P. distasonis	3_1_19	99.6 (923/927)	Human	2000 or later	1.284	0.000945182
P. distasonis	VPI-BD6781	99.5 (862/866)	Human	pre-1980	1.262	0.00130091
P. distasonis	VPI-C14-2	99.3 (859/865)	Human	pre-1980	1.319	0.000977186
P. distasonis	VPI-BD6803	99.2 (858/865)	Human	pre-1980	1.1555	0.00112533
P. distasonis	VPI-C18-7	99.2 (841/849)	Human	pre-1980	1.3425	0.000792465
P. distasonis	VPI-56A-56	99.1 (850/858)	Human	pre-1980	1.283	0.00128143
P. distasonis	2_1_33B	99 (873/882)	Human	2000 or later	1.276	0.000976314
P. distasonis	VPI-T3-25	98.8 (837/847	Human	pre-1980	1.1435	0.000911716
P. distasonis	VPI-C19-17	98.7 (830/841)	Human	pre-1980	1.357	0.000968971
P. distasonis	VPI-C30-45	98.6 (825/837)	Human	pre-1980	1.3075	0.000895899
P. distasonis	VPI-B1-20	98.5 (834/847)	Human	pre-1980	0.148	7.86806e-05
P. distasonis	WAL8975	98.2 (834/849)	Human	unknown	0.973	0.000534396
P. distasonis	WAL9063	98.1 (833/849)	Human	unknown	0.1865	3.47937e-05
P. distasonis	WH517	98.1 (807/823)	Human	1995-99	0	0
P. goldsteinii	DSM 19448, WAL 12034	100 (type strain)	Human	2000 or later	0	0
P. goldsteinii	dnlkv18	99.1 (1374/1382)	Mouse	2000 or later	0	0
P. gordonii	DSM 23371	100 (type strain)	Human	2000 or later	0	0
P. johnsonii	DSM 18315	100 (type strain)	Human	2000 or later	1.1405	0.000726965
P. merdae	ATCC 43184	100 (type strain)	Human	2000 or later	1.398	0.0014023
P. merdae	T4-1	99.6 (1019/1023)	Human	unknown	1.2165	0.000890921
P. merdae	VPI-BD6944	96.7 (841/870)	Human	pre-1980	1.319	0.000977186
1Strains are classified into species based on >97% 16S rDNA sequence identity to the type strain of each species. Type strains for each species are underlined and listed first in each group.
