## Supplementary material for "A genetically adaptable strategy for ribose scavenging in a human gut symbiont plays a diet-dependent role in colon colonization": Table S6

### Sheet: Table S6.
Table S6. Strains, vectors, and primers used in this study.
Strain	Genotype	Features	Reference
Bacteroides thetaiotaomicron (B. theta) tdk-	ATCC 29148 tdk-	Parent strain of all deletion strains, and refered to in text as "wild-type"	Koropatkin et al. 2008
B. theta Δrus	ATCC 29148 tdk-, BT2802-2809-	rus PUL deletion strain, unable to grow on any ribose containing substrate and unable to activate rus transcript	This study
B. theta ΔrusR	ATCC 29148 tdk-, BT2802-	Putative upstream regulator of rus PUL deletion strain, unable to grow on any ribose containing substrate and unable to upregulate rus transcript	This study
B. theta ΔrusK1	ATCC 29148 tdk-, BT2803-	First ribokinase deletion of the rus PUL, exhibits delayed growth and transcript activation on ribose, with absent growth on nucleosides/RNA	This study
B. theta ΔrusK2	ATCC 29148 tdk-, BT2804-	Second ribokinase deletion of the rus PUL, no growth on any ribose substrates. Normal rus transcript activation dynamics	This study
B. theta ΔrusK1/K2	ATCC 29148 tdk-, BT2803-2804-	Both ribokinases deleted from the rus PUL, no growth on any ribose substrates, no rus transcript activation	This study
B. theta ΔrusC	ATCC 29148 tdk-, BT2805-	Deletion of the susC homolog within the rus PUL. Wild-type levels of growth on all substrates and normal transcript activation.	This study
B. theta ΔrusD	ATCC 29148 tdk-, BT2806-	Deletion of the susD homolog within the rus PUL. Wild-type levels of growth on all substrates and normal transcript activation.	This study
B. theta ΔrusC/D	ATCC 29148 tdk-, BT2805-2806-	Deletion of both susC and susD homologs within the rus PUL. Wild-type levels of growth on all substrates.	This study
B. theta ΔrusGH	ATCC 29148 tdk-, BT2807-	Deletion of a predicted glycoside hydrolase of unknown function or family within the rus PUL. Wild-type levels of growth on all substrates.	This study
B. theta ΔrusNH	ATCC 29148 tdk-, BT2808-	Deletion of a confirmed nucleoside hydrolase of IUNH family within the rus PUL. Wild-type levels of growth on all substrates.	This study
B. theta ΔrusGH/NH	ATCC 29148 tdk-, BT2807-2808-	Deletion of predicted glycoside hydrolase and nucleoside hydrolase of rus PUL. Wild-type levels of growth on all substrates.	This study
B. theta ΔrusT	ATCC 29148 tdk-, BT2809-	Deletion of putative rus-encoded ribose-specific permease. Exhibits both delayed growth and lower overall growth on all ribose substrates, as well as a decrease in rus transcript activation levels	This study
B. theta ΔBT0184	ATCC 29148 tdk-, BT0184-	Deletion of predicted uridine or nucleoside kinase. No growth defects on ribose/nucleosides/RNA observed	This study
B. theta ΔBT1881	ATCC 29148 tdk-, BT1881-	Deletion of predicted purine nucleoside phosphorylase. Growth defects on some nucleosides, but not on ribose or RNA	This study
B. theta ΔBT4330	ATCC 29148 tdk-, BT4330-	Deletion of predicted nucleoside permease. Growth defects on nucleosides, normal growth on ribose and RNA	This study
B. theta ΔBT4554	ATCC 29148 tdk-, BT4554-	Deletion of predicted purine nucleoside phosphorylase. Growth defects on some nucleosides, but not on ribose or RNA	This study
B. theta tdk- +Tag1	ATCC 29148 tdk- ::pNBU2-bla-tetQb Tag1	Parent strain of single cps-expressing strains with unique barcode inserted (“wild type”)	Martens, Chiang, & Gordon, 2008
B. theta tdk- Δrus +Tag14	ATCC 29148 tdk-, BT2802-2809- ::pNBU2-bla-tetQb Tag14	Δrus strain with unique barcode inserted used for in vivo studies	This study
B. theta tdk- ΔrusR +Tag14	ATCC 29148 tdk-, BT2802- ::pNBU2-bla-tetQb Tag14	ΔrusR strain with unique barcode inserted used for in vivo studies	This study
B. theta tdk- ΔrusK1 +Tag14	ATCC 29148 tdk-, BT2803- ::pNBU2-bla-tetQb Tag14	ΔrusK1 strain with unique barcode inserted used for in vivo studies	This study
B. theta tdk- ΔrusK2 +Tag14	ATCC 29148 tdk-, BT2804- ::pNBU2-bla-tetQb Tag14	ΔrusK2 strain with unique barcode inserted used for in vivo studies	This study
B. theta tdk- ΔrusK1/K2 +Tag14	ATCC 29148 tdk-, BT2803-2804- ::pNBU2-bla-tetQb Tag14	ΔrusK1/K2 strain with unique barcode inserted used for in vivo studies	This study
B. theta tdk- ΔrusC/D +Tag14	ATCC 29148 tdk-, BT2805-2806- ::pNBU2-bla-tetQb Tag3	ΔrusC/D strain with unique barcode inserted used for in vivo studies	This study
B. theta tdk- ΔrusGH/NH +Tag14	ATCC 29148 tdk-, BT2807-2808- ::pNBU2-bla-tetQb Tag9	ΔrusGH/NH strain with unique barcode inserted used for in vivo studies	This study
B. theta tdk- ΔrusT +Tag14	ATCC 29148 tdk-, BT2809- ::pNBU2-bla-tetQb Tag14	ΔrusT strain with unique barcode inserted used for in vivo studies	This study
E. coli BL21-AITM	B. coli B strain, F-, ompT, hsdSB (rB'mB'), gal, dcm, araB::T7RNAP-, tetA	Parent E. coli expression strain used to construct deletions in for downstream protein purification of B. theta proteins.	Invitrogen
E. coli BL21-AITM ΔrihABC	B. coli B strain, F-, ompT, hsdSB (rB'mB'), gal, dcm, araB::T7RNAP-, tetA, rihA-, rihB-, rihC-,		This study
Primer	Sequence (5' to 3')	Use
Genetic Manipulation Primers
Ribose PUL Knockout B. thetaiotaomicron VPI5482
Restriction Sites are Underlined
BT2802-2809 5'Up Xbal	GCGTCTAGACGGCTCCATAAAGGTTATC	BT2802-2809 Ribose PUL Knockout
BT2802-2809 3'Out	GTTTTCTGTAGCTCTTTGTTGCG	BT2802-2809 Ribose PUL Knockout
BT2802-2809 5'Out	CGCAACAAAGAGCTACAGAAAACGGGGTGAAATTCAATTCTATGATT	BT2802-2809 Ribose PUL Knockout
BT2802-2809 3'Down Sal1	GCGGTCGACGCTGTTGTGTTCAATGATCTG	BT2802-2809 Ribose PUL Knockout
BT2802 5'Up Xbal	GCGTCTAGACGGCTCCATAAAGGTTATC	BT2802 Gene Knockout
BT2802 3'Out	AGGGAACTCTTTGCATTAGTA	BT2802 Gene Knockout
BT2802 5'Out	TACTAATGCAAAGAGTTCCCT AGAGTAAGGTGTTTGATTCGT	BT2802 Gene Knockout
BT2802 3'Down Sal1	GCGGTCGACCTGGACGCGGGAGCCGGATTG	BT2802 Gene Knockout
BT2803 5'Up Sal1	GCGGTCGACCTGGATAAAGGAGATTTTTCG	BT2803 Gene Knockout
BT2803 3'Out	GTTTAACCTAGGTCTTATCTCGTGCATAGTTTTCTACATTAATAATTGG	BT2803 Gene Knockout
BT2803 5'Out	ACGAGATAAGACCTAGGTTAAAC	BT2803 Gene Knockout
BT2803 3'Down Xbal	GCGTCTAGAGTATCAATCGCATTTACTTTGTATCCG	BT2803 Gene Knockout
BT2804 5'Up Sal1	GCGGTCGACCGGCCTGCAAGCATTGGA	BT2804 Gene Knockout
BT2804 3'Out	GTGTCGATTAGTTTTCATAATCCATGAAATTTGAACAGATTTATGTGTTTAAC	BT2804 Gene Knockout
BT2804 5'Out	ATTTCATGGATTATGAAAACTAATCGACAC	BT2804 Gene Knockout
BT2804 3'Down Xbal	GCGTCTAGATACTAAGATTACTCCGAATGGC	BT2804 Gene Knockout
BT2803-2804 5'Up Sal1	GCGGTCGACCTGGATAAAGGAGATTTTTCG	BT2803-2804 Genes Knockout
BT2803-2804 3'Out	GTGTCGATTAGTTTTCATAATCCATGAAATGCATAGTTTTCTACATTAATAATTGG	BT2803-2804 Genes Knockout
BT2803-2804 5'Out	ATTTCATGGATTATGAAAACTAATCGACAC	BT2803-2804 Genes Knockout
BT2803-2804 3'Down Xbal	GCGTCTAGATACTAAGATTACTCCGAATGGC	BT2803-2804 Genes Knockout
BT2805 5'Up Sal1	GCGGTCGACGAAGGTATCACTACTGAT	BT2805 Gene Knockout
BT2805 3'Out	GTGTCGATTAGTTTTCATAATCCATGAAATGCATAGTTTTCTACATTAATAATTGG	BT2805 Gene Knockout
BT2805 5'Out	ATTTCATGGATTATGAAAACTAATCGACAC	BT2805 Gene Knockout
BT2805 3'Down Xbal	GCGTCTAGATACTAAGATTACTCCGAATGGC	BT2805 Gene Knockout
BT2806 5'Up Sal1	GCGGTCGACCGTGGGTGAAATATGGG	BT2806 Gene Knockout
BT2806 3'Out	TAGATTATTGGATTATTGCGGGGTGGTTGATATCGTAAGTCTTTTCATAATATCCTG	BT2806 Gene Knockout
BT2806 5'Out	ACCCCGCAATAATCCAATAATCTA	BT2806 Gene Knockout
BT2806 3'Down Xbal	GCGTCTAGAGCTTAGAGGGGGCCCATCCCG	BT2806 Gene Knockout
BT2807 5'Up Sal1	GCGGTCGAC GCCTCTTCTGTTACAGAAAAGTAC	BT2807 Gene Knockout
BT2807 3'Out	TGAACATATCTTGGGTTTTTATAAGTTAATTGGTCTTTGTTAAATTAGTAG	BT2807 Gene Knockout
BT2807 5'Out	AACTTATAAAAACCCAAGATATGTTCA	BT2807 Gene Knockout
BT2807 3'Down Xbal	GCGTCTAGAATATGATACGCACAGAGGATG	BT2807 Gene Knockout
BT2808 5'Up Sal1	GCGGTCGACGCTCGCCCCAAAGATGTATTC	BT2808 Gene Knockout
BT2808 3'Out	AAGATTTCAATTCTCTTTTCCTGTGATTGCTATATATTTGAACATATC	BT2808 Gene Knockout
BT2808 5'Out	ACAGGAAAAGAGAATTGAAATCTT	BT2808 Gene Knockout
BT2808 3'Down Xbal	GCGTCTAGAGTGTGTACTTGCTTTTCCGGC	BT2808 Gene Knockout
BT2809 5'Up Sal1	GCGGTCGACGGGATGAATACAGACGACGGA	BT2809 Gene Knockout
BT2809 3'Out	ATTTTAGCTTCCTCCTGAAGCTAAGGTGTAACTATTGACTATATACAT	BT2809 Gene Knockout
BT2809 5'Out	TCAGGAGGAAGCTAAAAT	BT2809 Gene Knockout
BT2809 3'Down Xbal	GCGTCTAGACGGTGACTGTGTAGACGACCC	BT2809 Gene Knockout
BT0184 5'Up Xbal	GCGTCTAGACAGCTTCACTTTCTGCACGAATTT	BT0184 Gene Knockout
BT0184 3'Out	TGGCACTCATTCTGAACTCTTTATCTTCTCTTTATAGTGTTATTTGAACCAAATAGA	BT0184 Gene Knockout
BT0184 5'Out	AAGATAAAGAGTTCAGAATGAGTGCCA	BT0184 Gene Knockout
BT0184 3'Down Sal1	GCGGTCGACTTTCGTACAGCCCATGAAGAACGC	BT0184 Gene Knockout
BT1881 5'Up Sal1	GCGGTCGACCTATCCATCAAAGAACCGTCC	BT1881 Gene Knockout
BT1881 3'Out	GTTCGCATAAATAGAGTTTAGTAGTGCCAAGGATGATGGCTGTT	BT1881 Gene Knockout
BT1881 5'Out	TACTAAACTCTATTTATGCGAAC	BT1881 Gene Knockout
BT1881 3'Down Xbal	GCGTCTAGACAGATATGCATTAATTCGGAC	BT1881 Gene Knockout
BT4330 5'Up Sal1	GCGGTCGACGCGATGCGCGTCACGAAGCTTTCG	BT4330 Gene Knockout
BT4330 3'Out	TACTTTATTCTCTCGTTGGTGGACTTTTCTAATTTGTGTTTCTCT	BT4330 Gene Knockout
BT4330 5'Out	CACCAACGAGAGAATAAAGTA	BT4330 Gene Knockout
BT4330 3'Down Xbal	GCGTCTAGATAGAAATGTCCCTTACCGTCCGTA	BT4330 Gene Knockout
BT4554 5'Up Sal1	GCGGTCGACTCCTCCTGTTACTGCAGTAGC	BT4554 Gene Knockout
BT4554 3'Out	CAAGCCATTTTGTTATGATGGATATATTATCCTATATTCTGTCGGTTATTGAACGGTTTTAGTTTTACAATAAG	BT4554 Gene Knockout
BT4554 5'Out	CGACAGAATATAGGATAATATATCCATCATAACAAAATGGCTTG	BT4554 Gene Knockout
BT4554 3'Down Xbal	GCGTCTAGAGATAGTCCTCATCGGAGCTAG	BT4554 Gene Knockout
NBU2 att1 F	CCTTTGCACCGCTTTCAACG	pNBU2 insertion site determinaton
NBU2 att1 R	TCAACTAAACATGAGATACTAGC	pNBU2 insertion site determinaton
NBU2 att2 F	TATCCTATTCTTTAGAGCGCAC	pNBU2 insertion site determinaton
NBU2 att2 R	GGTGTACCTGGCATTGAAGG	pNBU2 insertion site determinaton
Eschericia coli BL21-AITM rihABC Knockout Genes
rihA-Spectinomycin Resistance Forward	cacccaggtaacgcgtggtgatcttaatcaatgacgtgtgagggcttattatgcacgctt	Amplification of SpecR Gene from E. coli K11497 and Lamda Red Recombineering into BL21-AI Cells
rihA-Spectinomycin Resistance Reverse	gcgttacccttgtcgcaaagaagcacacaacaaggagcaacaccgtggaaacggatgaaggc	Amplification of SpecR Gene from E. coli K11497 and Lamda Red Recombineering into BL21-AI Cells
rihB-Hygromycin Resistance Forward	gctgtagaaaaaataacgcaactggaaacagaggaaataaacacaaatatgtatccgctcatg	Amplification of HygroR Gene from E. coli K11521 and Lamda Red Recombineering into BL21-AI Cells
rihB-Hygromycin Resistance Reverse	gcttggatcttgcgatactgacccggcttgttatcaacacgggattttggtcatgagatt	Amplification of HygroR Gene from E. coli K11521 and Lamda Red Recombineering into BL21-AI Cells
rihC-Gentamycin Resistance Forward	gcgaaaatgccggtcttgttaccggcattttttatggagaaaacttgtgtaggctggagctgct	Amplification of GentR Gene from E. coli K11590 and Lamda Red Recombineering into BL21-AI Cells
rihC-Gentamycin Resistance Reverse	catgagtcgatgaatgactgcatgccgataacatgtgaataacaggatatgaatatcctccttagttc	Amplification of SpecR Gene from E. coli K11590 and Lamda Red Recombineering into BL21-AI Cells
qPCR Primers	Primer	Use
BT2801 F	taaaccgacggctctccatctg	B. thetaiotaomicron Ribose PUL Flanking Gene Expression
BT2801 R	gccgccgaataatcccactt	B. thetaiotaomicron Ribose PUL Flanking Gene Expression
BT2802 F	tacagagctgccttaaattcatacaaa	B. thetaiotaomicron Ribose PUL Expression
BT2802 R	gctcacagaccgcaggctacc	B. thetaiotaomicron Ribose PUL Expression
BT2803 F	caggtgccggagatgtattttg	B. thetaiotaomicron Ribose PUL Expression
BT2803 R	accgattcgcgtgactgctat	B. thetaiotaomicron Ribose PUL Expression
BT2804 F	ttctgtggtgcattggctgtaa	B. thetaiotaomicron Ribose PUL Expression
BT2804 R	tcgagagtaggaatagacggttgg	B. thetaiotaomicron Ribose PUL Expression
BT2805 F	tccacgccccgatataatgtagg	B. thetaiotaomicron Ribose PUL Expression
BT2805 R	accgtttgcaccccagaagtagtaa	B. thetaiotaomicron Ribose PUL Expression
BT2806 F	taaagcggcacaaatcatagcaga	B. thetaiotaomicron Ribose PUL Expression
BT2806 R	tgtgttgtagcgcctccataaaag	B. thetaiotaomicron Ribose PUL Expression
BT2807 F	tatgcgctggttgccgagaa	B. thetaiotaomicron Ribose PUL Expression
BT2807 R	tgccgccaagccttttatgag	B. thetaiotaomicron Ribose PUL Expression
BT2808 F	caggaaatgccatatgacagagaaa	B. thetaiotaomicron Ribose PUL Expression
BT2808 R	taagtgcgttgcgggttgc	B. thetaiotaomicron Ribose PUL Expression
BT2809 F	tattctcctttccgcctcagtatcc	B. thetaiotaomicron Ribose PUL Expression
BT2809 R	tgttattggttcccgccttttg	B. thetaiotaomicron Ribose PUL Expression
BT2810 F	tgcagcccggtcaaaagtattatta	B. thetaiotaomicron Ribose PUL Expression
BT2810 R	cacaaagcccggaaggtatgg	B. thetaiotaomicron Ribose PUL Expression
BT0348 F	tgcggcaaccaaattcaacaaa	B. thetaiotaomicron arabinose gene cluster expression
BT0348 R	accaagtgccccattcgtcaag	B. thetaiotaomicron arabinose gene cluster expression
BT0349 F	tccgccaagccagtgaagaa	B. thetaiotaomicron arabinose gene cluster expression
BT0349 R	ttagcccggcggaaatgac	B. thetaiotaomicron arabinose gene cluster expression
BT0350 F	attgcggtggtctcctctcctac	B. thetaiotaomicron arabinose gene cluster expression
BT0350 R	tcctccgtgacctgtgattctgt	B. thetaiotaomicron arabinose gene cluster expression
BT0351 F	gattgctgtctggatgcgtgttt	B. thetaiotaomicron arabinose gene cluster expression
BT0351 R	cccatgcgttgttctgcttctac	B. thetaiotaomicron arabinose gene cluster expression
BT0352 F	ataaaagtttggagttcgctgttcg	B. thetaiotaomicron arabinose gene cluster expression
BT0352 R	caatactctgtttcgttcgcttcct	B. thetaiotaomicron arabinose gene cluster expression
BT0353 F	cgaaatcggcggagtggtg	B. thetaiotaomicron arabinose gene cluster expression
BT0353 R	ccgctgtgcaggggattg	B. thetaiotaomicron arabinose gene cluster expression
BT0354 F	cgatccaggcgaaagggtagtt	B. thetaiotaomicron arabinose gene cluster expression
BT0354 R	agtgcggggagttcgttgatg	B. thetaiotaomicron arabinose gene cluster expression
BT0355 F	acgccgttacaatcctcagtcac	B. thetaiotaomicron arabinose gene cluster expression
BT0355 R	ggcggcaatccagaagaagtc	B. thetaiotaomicron arabinose gene cluster expression
BT0790 F	cattgccggttccgattgttc	B. thetaiotaomicron xylose gene cluster expression
BT0790 R	ggcgcgtacccctagagtgtttt	B. thetaiotaomicron xylose gene cluster expression
BT0791 F	gaccgggcactggacaagaatc	B. thetaiotaomicron xylose gene cluster expression
BT0791 R	cctcaactgggcagcggtaaat	B. thetaiotaomicron xylose gene cluster expression
BT0792 F	ccggatgggcagaacaaga	B. thetaiotaomicron xylose gene cluster expression
BT0792 R	caccgcacgagaatcacaccag	B. thetaiotaomicron xylose gene cluster expression
BT0793 F	ggtttcggaaggtgccagtgt	B. thetaiotaomicron xylose gene cluster expression
BT0793 R	ctctccgccaagttcaatcgtt	B. thetaiotaomicron xylose gene cluster expression
BT0794 F	ggcggtttgctcttcggttatga	B. thetaiotaomicron xylose gene cluster expression
BT0794 R	cccccagcacgcagcctatc	B. thetaiotaomicron xylose gene cluster expression
BT0795 F	cgagatatcatgcccgactggttgta	B. thetaiotaomicron xylose gene cluster expression
BT0795 R	atattttcggcacggatttctttg	B. thetaiotaomicron xylose gene cluster expression
BXY19480 F	cccgccaggtggatgagttta	B. xylanisolvens XB1A Ribose PUL Flanking Gene Expression
BXY19480 R	tcgtggcgtcctatggtcctatt	B. xylanisolvens XB1A Ribose PUL Flanking Gene Expression
BXY19510 F	caggataacgcaatgataagagga	B. xylanisolvens XB1A Ribose PUL Expression
BXY19510 R	aatacgagtaataggagggttcaaatagt	B. xylanisolvens XB1A Ribose PUL Expression
BXY19520 F	gagctctcgcctatgaaaacaataa	B. xylanisolvens XB1A Ribose PUL Expression
BXY19520 R	gcacaatccgccgcagaa	B. xylanisolvens XB1A Ribose PUL Expression
BXY19530 F	atcggctacggctctaccacaaag	B. xylanisolvens XB1A Ribose PUL Expression
BXY19530 R	gcacctgccaccccatcaat	B. xylanisolvens XB1A Ribose PUL Expression
BXY19540 F	tgttcccgcttgtggtggttc	B. xylanisolvens XB1A Ribose PUL Expression
BXY19540 R	tttcggctataatcttctcttttccttca	B. xylanisolvens XB1A Ribose PUL Expression
BXY19550 F	tatgcgggattttggctatgttgt	B. xylanisolvens XB1A Ribose PUL Expression
BXY19550 R	ggagatggtggctgcctgattat	B. xylanisolvens XB1A Ribose PUL Expression
BXY19560 F	gtatctacacgccacatcggttcc	B. xylanisolvens XB1A Ribose PUL Expression
BXY19560 R	ggctggttctactttgcggtctg	B. xylanisolvens XB1A Ribose PUL Expression
BXY19570 F	aatgcggcttactgcgtgatg	B. xylanisolvens XB1A Ribose PUL Expression
BXY19570 R	tcgagtgccggtttccagtatt	B. xylanisolvens XB1A Ribose PUL Expression
BXY19590 F	cttattcggctctgtcgttgcgttat	B. xylanisolvens XB1A Ribose PUL Expression
BXY19590 R	tgcggagggtggaaagaatgtg	B. xylanisolvens XB1A Ribose PUL Expression
BXY19600 F	tgccgctatttggggagtatt	B. xylanisolvens XB1A Ribose PUL Expression
BXY19600 R	cccaaaccaaccaggaagaag	B. xylanisolvens XB1A Ribose PUL Expression
BXY19610 F	ttggctggttgaaactggtctctt	B. xylanisolvens XB1A Ribose PUL Expression
BXY19610 R	tccgtcatagtttttgctttcctctt	B. xylanisolvens XB1A Ribose PUL Expression
BXY19620 F	caacgggtagccaatgtgataaataat	B. xylanisolvens XB1A Ribose PUL Flanking Gene Expression
BXY19620 R	gtgcgggcctcttctctacca	B. xylanisolvens XB1A Ribose PUL Flanking Gene Expression
Baccac_00077 F	TTGACCTTACCGCGTTCTTTACTTTT	B. caccae ATCC 43185 rusC homolog Expression
Baccac_00077 R	TCGGAGCCGGATATTTGTTGTT	B. caccae ATCC 43185 rusC homolog Expression
Bacint_01219 F	TTCATTGGGCTCGCGTATTAGTG	B. intestinalis DSM 17393 rusC homolog Expression
Bacint_01219 R	CGACGTTAGCGGTTGTTTTCTTTT	B. intestinalis DSM 17393 rusC homolog Expression
HMPREF9447_02347 F	CACTCTGGAGCCCGAAAACAAACT	B. oleiciplenus DSM 22535 rusC homolog Expression
HMPREF9447_02347 R	TCAGACCGCGCATAGATTCCACT	B. oleiciplenus DSM 22535 rusC homolog Expression
HMPREF9447_02354 F	AACTCCCGAGGCATACGCTTCA	B. oleiciplenus DSM 22535 GH76 in rus PUL homolog
HMPREF9447_02354 R	CAATAAATGCCGCCTCCCAGAT	B. oleiciplenus DSM 22535 GH76 in rus PUL homolog
Bacova_02051 F	ATCGGCTACGGCTCTACCACAAAG	B. ovatus ATCC 8483 rusC homolog Expresion
Bacova_02051 R	GCACCTGCCACCCCATCAAT	B. ovatus ATCC 8483 rusC homolog Expresion
C799_03204 F	TGCCGACTTAATTGTTCCCTCTTC	B. theta dnLKV9 rusC homolog Expression
C799_03204 R	GTTTGACCCCGGTTCTCCACTT	B. theta dnLKV9 rusC homolog Expression
BACCELL_01836 F	TTAGCGCCCAATTATCCAGAGC	B. celluosilyticus DSM 14838 rusC homolog Expression
BACCELL_01836 R	GTTTTACGACCGCCATTTTTCATT	B. celluosilyticus DSM 14838 rusC homolog Expression
HMPREF1017_00084 F	TCAGGATTATTTAACGGCGAACAAG	B. ovatus 3_8_47FAA rusC homolog Expression
HMPREF1017_00084 R	AGCGGAAGCGGGAAGAACC	B. ovatus 3_8_47FAA rusC homolog Expression
Tag1	ATGTCGCCAATTGTCACTTTCTCA	Quantification of barcoded wild-type strain
Tag3	TTATGACCAGCCGCAAATGAAAAG	Quantification of barcoded cps1 strain
Tag9	TCAAATCCGGGGACTGGGCTTAGA	Quantification of barcoded cps8 strain
Tag14	GGCACGCCATTCTTCATCTAACTG	Quantification of barcoded cps4 strain
Universal Tag R	CACAATATGAGCAACAAGGAATCC	Reverse primer for all barcode qPCR primers
Protein Cloning Primers
His Tag/Sticky Ends are Bolded and Protease Cleavage Site Underlined
B. thetaiotaomicron VPI5482
BT2807 Forward	CATCATCACCACCATCACGAGAACCTGTACTTCCAGGGCTCTGACAATAATAATGAAACATACGTC	Amplification and Cloning of BT2807
BT2807 Reverse	GTGGCGGCCGCTCTATTATAAGTTATTTCCAATATTCTCAATTGT	Amplification and Cloning of BT2807
BT2808 Forward	CATCATCACCACCATCACGAGAACCTGTACTTCCAGGGCGCACAACAGAAAGAGACTACTTC	Amplification and Cloning of BT2808
BT2808 Reverse	GTGGCGGCCGCTCTATTAATTCTCTTTTCCTGTCACTTGTC	Amplification and Cloning of BT2808
